# Fiat lux: A hotspot of *Luciola* fireflies on Western Mediterranean islands

**DOI:** 10.64898/2026.05.27.728198

**Authors:** Andrea Chiocchio, Elisa Serafini, Leonardo Forbicioni, Emiliano Mori, Alessandro Lagrotteria, Leonardo Ancillotto, Andrea Viviano, Roberta Bisconti, Daniele Canestrelli

## Abstract

1. Islands are priority areas for the study and conservation of biodiversity, as they frequently harbour distinct lineages. Yet they are particularly threatened by the global change. In the frame of an accelerated biodiversity crisis, many insular species risk disappearing before they are even discovered.
2. Fireflies, despite their ecological and cultural significance, remain poorly investigated, especially in temperate regions, where they have shown marked decline over the last decades.
3. We investigated firefly diversity across a Mediterranean biodiversity hotspot by genotyping 114 fireflies of the genus Luciola from 29 locations across the Tuscan Archipelago and the adjacent Italian peninsula and applied phylogenetic and species delimitation methods to characterise genetic differentiation and its geographic structure.
4. We found an unexpectedly high level of genetic differentiation in this area. Phylogenetic inference recovered six deeply divergent and geographically structured mitochondrial lineages: three restricted to Elba Island and three to the Italian Peninsula. Genetic divergence among these lineages ranged from 1.97% to 4.58%, values comparable to or exceeding those typically observed among distinct species. Accordingly, species delimitation methods consistently supported their status as distinct species.
5. The coexistence of three divergent lineages on Elba Island suggests a biogeographic scenario characterised by ancient island colonisations and possible in situ diversification. These findings reveal a previously unrecognised depth of evolutionary diversity in Italian fireflies and identify the Tuscan Archipelago as a priority area for future research on firefly evolution and conservation, emphasizing that fireflies are a major gap in our knowledge of insect biodiversity in Europe.
