## Supplementary tables for "Fiat lux: A hotspot of *Luciola* fireflies on Western Mediterranean islands": Supplementary_Tab1.xlsx

### Sheet: Foglio2
Supplementary Table 1 - Accession numbers and repositories of Luciola sequences used as reference in this study
Species	N	Accesion number	Repository
Luciola italica	7	PP565073.1,PP565074.1,PV930470.1, PV930469.1, PV930468.1, PV930421.1, PV930420.1	NCBI
Luciola lusitanica	21	PP565087.1,PP565088.1,PV930464.1, PV930451.1, PV930450.1, PV930449.1, PV930445.1, PV930444.1, PV930443.1, PV930442.1, PV930441.1, PV930440.1, PV930439.1, PV930438.1, PV930437.1, PV930436.1, PV930433.1, PV930432.1, PV930431.1, PV930430.1, PV930429.1	NCBI
Luciola pedemontana	45	OR533007.1 ,OR533006.1,PV930480.1, PV930479.1, PV930478.1, PV930477.1, PV930476.1, PV930475.1, PV930474.1, PV930473.1, PV930472.1, PV930471.1, PV930463.1, PV930462.1, PV930461.1, PV930460.1, PV930459.1, PV930457.1, PV930456.1, PV930455.1, PV930454.1, PV930453.1, PV930452.1, PV930448.1, PV930447.1, PV930446.1, PV930435.1, PV930434.1, PV930424.1, PV930423.1, PV930422.1, PV930419.1, PV930418.1, PV93…	NCBI
Luciola mingrelica	11	PV930467.1, PV930466.1, PV930465.1, PV930425.1, PV930417.1, PV930414.1, PV930412.1, PV930411.1, PV930410.1, PV930416.1, PV930415.1	NCBI
Luciola cruciata	2	GBCL12430, GBMNA22047	BOLD
Luciola pallidipes	1	GBMND71313	BOLD
Luciola filiformis	2	GBMIN32808, GBMND71311	BOLD
Luciola kagiana	2	GBMND71312,TWHUI116	BOLD
Luciola curtithorax	3	GBMNA18631,GBMNA18554,GBMND71309	BOLD
Luciola parvula	5	GBMIN32807,GBMIN52258,GBMNB28040,GBMNB28041,GBMNB28043	BOLD
Luciola unmunsana	8	GBMNA19731,GBMNA19906,GBMNA19912,GBMNA19894,GBMNA19900,GBMNA19888,GBMNA20201,GBMNA20187	BOLD
Luciola papariensis	6	GMRSU2178,GBMNA19930,GBMNA19933,GBMNA19934,GBMNA19729,GBMNA19754	BOLD
