## Supplementary tables for "Fiat lux: A hotspot of *Luciola* fireflies on Western Mediterranean islands": Supplementary_Tab2.xlsx

### Sheet: Foglio1
Supplementary Table 2 - NCBI Accession number of Luciola sequenced produced
Specimen	Accesion number
LUCELB1.1_S	to be populated after acceptance
LUCELB1.2_S	to be populated after acceptance
LUCELB1.3	to be populated after acceptance
LUCELB12.02	to be populated after acceptance
LUCELB8.1	to be populated after acceptance
LUCELB20.4_S	to be populated after acceptance
LUCELB2.2	to be populated after acceptance
LUCELB2.4	to be populated after acceptance
LUCELB2.3	to be populated after acceptance
LUCELB21.1	to be populated after acceptance
LUCELB21.2	to be populated after acceptance
LUCELB12.04_S	to be populated after acceptance
LUCELB15.3_S	to be populated after acceptance
LUCELB19.03	to be populated after acceptance
LUCELB2.1	to be populated after acceptance
LUCELB21.3	to be populated after acceptance
LUCELB21.4	to be populated after acceptance
LUCELB25.2	to be populated after acceptance
LUCELB25.3	to be populated after acceptance
LUCELB28.1	to be populated after acceptance
LUCELB28.2	to be populated after acceptance
LUCELB28.3	to be populated after acceptance
LUCELB7.1_S	to be populated after acceptance
LUCELB7.3_S	to be populated after acceptance
LUCELB7.2	to be populated after acceptance
LUCELB8.3_S	to be populated after acceptance
LUCELB6.2_S	to be populated after acceptance
LUCELB6.1	to be populated after acceptance
LUCELB15.02	to be populated after acceptance
LUCELB6.3	to be populated after acceptance
LUCELB17.02	to be populated after acceptance
LUCELB5.1	to be populated after acceptance
LUCELB3.1_S	to be populated after acceptance
LUCELB12.1_S	to be populated after acceptance
LUCELB12.03	to be populated after acceptance
LUCELB4.1_S	to be populated after acceptance
LUCELB3.2_S	to be populated after acceptance
LUCELB9.1_S	to be populated after acceptance
LUCELB9.2_S	to be populated after acceptance
LUCELB9.3_S	to be populated after acceptance
LUCELB11.3_S	to be populated after acceptance
LUCELB11.02	to be populated after acceptance
LUCELB4.2_S	to be populated after acceptance
LUCELB4.3	to be populated after acceptance
LUCELB5.4_S	to be populated after acceptance
LUCELB5.2	to be populated after acceptance
LUCELB5.3	to be populated after acceptance
LUCELB18.1_S	to be populated after acceptance
LUCELB18.2_S	to be populated after acceptance
LUCELB18.03	to be populated after acceptance
LUCELB23.1	to be populated after acceptance
LUCELB23.2_S	to be populated after acceptance
LUCELB13.2_S	to be populated after acceptance
LUCELB14.1_S	to be populated after acceptance
LUCELB14.2_S	to be populated after acceptance
LUCELB19.2_S	to be populated after acceptance
LUCELB14.3_S	to be populated after acceptance
LUCELB14.04	to be populated after acceptance
LUCELB13.1_S	to be populated after acceptance
LUCELB13.3_S	to be populated after acceptance
LUCELB15.01	to be populated after acceptance
LUCELB26.1_S	to be populated after acceptance
LUCELB27.1_S	to be populated after acceptance
LUCELB27.3_S	to be populated after acceptance
LUCELB27.2	to be populated after acceptance
LUCELB19.1_S	to be populated after acceptance
LUCELB23.3	to be populated after acceptance
LUCELB17.01	to be populated after acceptance
LUCELB23.4	to be populated after acceptance
LUCAL3_S	to be populated after acceptance
LUCPON5	to be populated after acceptance
LUCPON22	to be populated after acceptance
LUCPON21	to be populated after acceptance
LUCPON20	to be populated after acceptance
LUCPON19	to be populated after acceptance
LUCPON18	to be populated after acceptance
LUCPON17	to be populated after acceptance
LUCPON16	to be populated after acceptance
LUCPON15	to be populated after acceptance
LUCPON14	to be populated after acceptance
LUCPON13	to be populated after acceptance
LUCPON1	to be populated after acceptance
LUCPON3_S	to be populated after acceptance
LUCPON10_S	to be populated after acceptance
LUCPON02_S	to be populated after acceptance
LUCPON7_S	to be populated after acceptance
LUCPON8	to be populated after acceptance
LUCPON6	to be populated after acceptance
LUCPON4	to be populated after acceptance
LUCPON9_S	to be populated after acceptance
LUCPON11_S	to be populated after acceptance
LUCABR02_S	to be populated after acceptance
LUCABR01_S	to be populated after acceptance
LUCABR03_S	to be populated after acceptance
LUCAS03_S	to be populated after acceptance
LUCAS04_S	to be populated after acceptance
LUCAS05_S	to be populated after acceptance
LUCAS02	to be populated after acceptance
LUCAS06	to be populated after acceptance
LUCAS07	to be populated after acceptance
LUCTAR05_S	to be populated after acceptance
LUCTAR07_S	to be populated after acceptance
LUCTAR09_S	to be populated after acceptance
LUCTAR1	to be populated after acceptance
LUCTAR10	to be populated after acceptance
LUCTAR11	to be populated after acceptance
LUCTAR12	to be populated after acceptance
LUCTAR13	to be populated after acceptance
LUCTAR2	to be populated after acceptance
LUCTAR4	to be populated after acceptance
LUCTAR6	to be populated after acceptance
LUCTAR8	to be populated after acceptance
LUCTAR3_S	to be populated after acceptance
LUCG01_S	to be populated after acceptance
