## Supplementary tables for "Fiat lux: A hotspot of *Luciola* fireflies on Western Mediterranean islands": Supplementary_Tab3.xlsx

### Sheet: Foglio1
Supplementary Table 3 - Results of the Species delimitation analyses on the full Luciola dataset
		ABGD		GMYC		bPTP
		Primary	Secondary	Single	Multiple
	L. pedemontana Elba lineage 1	A	A	A	A1	A
	L. pedemontana Elba lineage 2	B	B	A	A1	B
	L. pedemontana Elba lineage 3	C	C	A	A1	C
	L. pedemontana northern-central Italy	D	D1	A	A2	D
	L. pedemontana northern-central Italy	D	D2	A	A3	E
	L. pedemontana central–southern Italy	E	E	A	A4	F
	L. pedemontana southern Italy	F	F	A	A5	G
	L. pedemontana Corsica_Sardinia/ north Italy	G	G	A	A6	H
	L. pedemontana Tuscany	H	H	A	A7	I
	L. pedemontana Tuscany	I	I	A	A8	J
	L. pedemontana north-western Italy / France	J	J	A	A9	K
	L. pedemontana north-western Italy / France	K	K	A	A10	L
	L. lusitanica_1	L	L	A	A11	M
	L. lusitanica_2	M	M	B	B1	M
	L. lusitanica_3	N	N1	B	B1	N
	L. lusitanica_4	N	N2	B	B1	O
	L. italica_1	P	P	A	A11	P
	L. italica_2	O	O	B	B2	Q
	L. italica_3	Q	Q	B	B2	R
	L. mingrelica_1	R	R	A	A12	S
	L. mingrelica_2	S	S	A	A12	S
	L. mingrelica_3	T	T	A	A12	T
	L. pallidipes	U	U	C	C	U
	L. kagiana	V	V	D	D1	V
	L. parvula_1	W	W	E	E1	W
	L. parvula_2	X	X	E	E1	X
	L. filiformis_1	Y	Y	F	F1	Y
	L. filiformis_2	Z	Z	F	F2	Z
	L. curtithorax_1	AA	AA	D	D2	AA
	L. curtithorax_2	AB	AB	D	D2	AB
	L. papariensis_1	AC	AC	E	E2	AC
	L. papariensis_2	AD	AD	E	E2	AD
	L. unmunsana _1	AE	AE	E	E2	AE
	L. unmunsana_2	AF	AF	E	E2	AF
	L. unmunsana_3	AG	AG	E	E2	AG
	L. cruciata_1	AH	AH	G	G	AH
	L. cruciata_2	AI	AI	G	G	AI
